# Single-Cell and Spatial Transcriptomic Analyses Reveals the Dynamic Transcript Profiles of Myocardial Lymphangiogenesis post Myocardial Infarction

**DOI:** 10.1101/2024.06.10.598235

**Authors:** Jiaqi He, Dali Zhang, Haixu Song, Ziqi Liu, Dan Liu, Xiaolin Zhang, Xiaojie Zhao, Yan Zhang, Jing Liu, Jiaxin Xu, Chenghui Yan, Yaling Han

## Abstract

Cardiac lymphatics play an important role in myocardial edema and inflammation. This study integrated single-cell sequencing data and spatial transcriptome data from mouse heart tissue at different time points post-myocardial infarction (MI), and identified four transcriptionally distinct subtypes of lymphatic endothelial cells (LECs) and localized them in space. Interestingly, LECs subgroups was found to be localized in different zones of infarcted heart related to different functions. Additionally, LEC capillary III(LEC ca III) may be involved in the direct regulation of myocardial injuries in infarcted zone from the perspective of metabolic stress, while LEC ca II may be related to the rapid immune inflammatory responses of the border zone in the early stage of MI. LEC ca I, as well as LEC collection mainly participate in the regulation of myocardial tissue edema resolution in the middle and late stages post-MI. Cell trajectory and Cell-Chat analyses further identified that LECs may regulate myocardial edema through Aqp1, and might affect the infiltration of macrophages through the Galectin9-CD44 pathway. Collectively, our study revealed the dynamic transcriptional heterogeneity distribution of LECs in different regions of the infarcted heart, in detail; these LECs formed different functional subgroups, that might exhibit different bioeffects in myocardial tissue post-MI.
