## Supplementary material for "Single-Cell and Spatial Transcriptomic Analyses Reveals the Dynamic Transcript Profiles of Myocardial Lymphangiogenesis post Myocardial Infarction": the gene features used to identify in spatial transcriptomics the different LEC subpopulations

### Sheet: Sheet 1
Average Expression	Pct Expression	gene	celltype
1.60658	14.5833	Lyve1	LEC Co
4.31234	43.75	Pdpn	LEC Co
0.956733	18.75	Foxc2	LEC Co
2.50674	35.4167	Prox1	LEC Co
2.36757	37.5	Flt4	LEC Co
0.101128	4.16667	Itga9	LEC Co
1.33401	12.5	Aqp1	LEC Co
2.959	18.75	Ackr4	LEC Co
0.093654	2.08333	Nt5e	LEC Co
47.7499	97.9167	Cldn5	LEC Co
9.93975	72.9167	Cav1	LEC Co
2.07224	33.3333	Foxp2	LEC Co
11.207	80.2198	Lyve1	LEC CaI
3.0419	58.2418	Pdpn	LEC CaI
0.464751	17.5824	Foxc2	LEC CaI
3.15648	59.3407	Prox1	LEC CaI
4.77844	82.4176	Flt4	LEC CaI
1.16655	37.3626	Itga9	LEC CaI
4.85095	67.033	Aqp1	LEC CaI
0.0761277	3.2967	Ackr4	LEC CaI
0	0	Nt5e	LEC CaI
26.294	97.8022	Cldn5	LEC CaI
7.28406	83.5165	Cav1	LEC CaI
0.332337	16.4835	Foxp2	LEC CaI
11.4398	62.2642	Lyve1	LEC CaII
4.92416	50.9434	Pdpn	LEC CaII
0.400321	5.66038	Foxc2	LEC CaII
3.21104	32.0755	Prox1	LEC CaII
6.28168	54.717	Flt4	LEC CaII
1.99893	20.7547	Itga9	LEC CaII
3.06949	26.4151	Aqp1	LEC CaII
0.39071	3.77358	Ackr4	LEC CaII
0	0	Nt5e	LEC CaII
28.6937	88.6792	Cldn5	LEC CaII
5.38497	43.3962	Cav1	LEC CaII
0.680238	5.66038	Foxp2	LEC CaII
17.9313	82	Lyve1	LEC CaIII
6.60207	82	Pdpn	LEC CaIII
0.947565	34	Foxc2	LEC CaIII
2.26654	54	Prox1	LEC CaIII
3.87642	80	Flt4	LEC CaIII
1.07053	32	Itga9	LEC CaIII
3.68124	40	Aqp1	LEC CaIII
0	0	Ackr4	LEC CaIII
0	0	Nt5e	LEC CaIII
27.0377	98	Cldn5	LEC CaIII
4.54092	74	Cav1	LEC CaIII
0.553147	18	Foxp2	LEC CaIII
